# Impact of early-life respiratory syncytial virus infection on cell type-specific airway DNA methylation

**DOI:** 10.1101/2024.09.29.615688

**Authors:** Chris McKennan, Dawn C. Newcomb, Sergejs Berdnikovs, Tebeb Gebretsadik, Siyuan Ma, Leonard B. Bacharier, Max A. Seibold, Larry J. Anderson, James E. Gern, Carole Ober, Tina Hartert

**Affiliations:** Department of Statistics, University of Pittsburgh, Pittsburgh, Pennsylvania, USA; Department of Medicine, Vanderbilt University Medical Center, Nashville, Tennessee, USA; Department of Medicine, Northwestern Feinberg School of Medicine, Chicago, Illinois, USA; Department of Biostatistics, Vanderbilt University Medical Center, Nashville, Tennessee, USA; Monroe Carell Jr. Children’s Hospital at Vanderbilt, Division of Pediatric Allergy, Immunology, and Pulmonary Medicine, Nashville, Tennessee, USA; Center for Genes, Environment, and Health at National Jewish Health, Denver, Colorado, USA; Department of Pediatrics, Emory University School of Medicine and Children’s Healthcare of Atlanta, Georgia, USA; Department of Pediatrics, University of Wisconsin School of Medicine and Public Health-Madison, Madison Wisconsin, USA; Department of Human Genetics, University of Chicago, Chicago, Illinois, USA; Department of Pediatrics, Vanderbilt University Medical Center, Nashville, Tennessee, USA

**Keywords:** Respiratory syncytial viruses, DNA methylation, childhood wheeze, childhood asthma

## Abstract

**Rationale:** Infection with respiratory syncytial virus (RSV) in early-life is associated with subsequent childhood respiratory disorders, but the mechanism for this association is unknown. We hypothesized that RSV-mediated alteration in airway DNA methylation (DNAm) may play a role.

**Objectives:** Investigate the impact of early-life RSV infection on airway DNAm.

**Methods:** Our study population consisted of children from the INSPIRE population-based birth cohort. Early-life infection with RSV was defined as infection not requiring clinical illness before age one year, ascertained through active and passive surveillance. Methylation was measured in DNA from nasal airway epithelial cells (NAECs) at ages two years (n=88) and six years (n=539). Bulk gene expression in NAECs was available in a subset of participants at age two years (n=54). *In silico* cell type deconvolution was used to infer cell type-specific associations in suprabasal, ciliated, and “other” cell types.

**Measurements and Main Results:** We identified 164 CpGs in ciliated cells and seven CpGs in suprabasal cells whose cell type-specific DNAm at age two years was associated with early-life RSV infection. The seven associations in suprabasal cells were still present at age six years and the directions of association replicated in *in vitro* infection of epithelial cells with RSV in air liquid interface cultures. DNAm levels at four of the seven CpGs identified in suprabasal cells correlated with the expression of their nearest genes in suprabasal cells, which included genes previously implicated in asthma-related diseases. The DNAm levels of these four CpGs and the expression of their nearest genes in suprabasal cells at age two years were also associated with recurrent wheezing at age four years.

**Conclusions:** We demonstrate epigenetic changes in airway progenitor cells of children who have had RSV infection in the first year of life are conserved over time, associated with subsequent wheeze, have functional relevance, and replicate in *in vitro* infection in ALI cultures. Our study is the first to show that early-life RSV infection, as opposed to severe illness, alters DNAm levels at functionally and clinically relevant loci.
