## Supplementary material for "Impact of early-life respiratory syncytial virus infection on cell type-specific airway DNA methylation": Regression estimates for all RSV-CpGs in each cell type and age cohort

### Sheet: Basal_Age2
CpG	Gene	beta_Age2	beta_Age6	pvalue_Age2	pvalue_Age6	qvalue_Age2	qvalue_Age6
cg19058804_BC21	UBAC2	-1.56568	-0.141647	5.58994e-08	0.507621	0.00202989	0.991164
cg04725149_TC11	TMPPE	2.05422	0.24065	1.66452e-07	0.382707	0.00251931	0.991164
cg00551456_TC21	NBPF15	-1.62255	-0.17101	2.08132e-07	0.45909	0.00251931	0.991164
cg25785075_BC21	URB1	-0.616568	-0.0744134	2.85453e-07	0.430576	0.00259143	0.991164
cg01859825_BC21	DSTYK	-0.634268	-0.198045	1.53301e-06	0.0408076	0.0109643	0.961218
cg01610102_BC21	TNFSF4	1.67443	0.344224	1.81162e-06	0.189976	0.0109643	0.991164
cg05445641_TC21	ITGB5	-0.754215	-0.0730984	3.09012e-06	0.535172	0.0160303	0.991164

### Sheet: Ciliated_Age2
CpG	Gene	beta_Age2	beta_Age6	pvalue_Age2	pvalue_Age6	qvalue_Age2	qvalue_Age6
cg23458872_BC21	CELF4	0.154697	0.0178157	4.73065e-08	0.0828061	0.00153134	0.660331
cg02828202_TC21	LOC101927144	-0.525922	0.00312664	1.48731e-07	0.929365	0.00240727	0.924439
cg09118958_BC21	SSR1	-0.382959	0.0417559	4.00205e-07	0.130457	0.00359265	0.716674
cg21554151_BC21	CCDC102A	-0.326689	0.011077	5.5441e-07	0.638158	0.00359265	0.891706
cg01413369_BC21	SNX27	-0.287078	0.0213778	6.41478e-07	0.316109	0.00359265	0.818612
cg08763263_BC21	ADAM19	-0.382506	-0.0175104	7.16575e-07	0.543927	0.00359265	0.875014
cg21488143_BC21	CYLD	-0.340349	0.0139281	7.76892e-07	0.60071	0.00359265	0.884714
cg15818886_BC21	PPP2R2D	0.138925	0.0126293	1.05084e-06	0.217279	0.00389364	0.776883
cg09683351_TC21	FAM135A	-0.234229	-0.0379333	1.17383e-06	0.0312977	0.00389364	0.550794
cg12131008_BC21	DEFA6	0.151018	0.00825846	1.20283e-06	0.472514	0.00389364	0.862949
cg26361403_TC21	ADSL	0.12664	0.0114096	1.3573e-06	0.239749	0.00399425	0.787603
cg09343571_BC21	MOG	0.0882635	0.0101736	1.64967e-06	0.133355	0.00445009	0.720308
cg02637228_BC21	DPY30	0.0812816	-0.0032924	1.99432e-06	0.596609	0.00484398	0.883961
cg26063540_TC21	TBX1	-0.148897	0.00575083	2.09497e-06	0.609266	0.00484398	0.886145
cg18094640_BC21	SH2B3	0.306062	-0.00530149	2.7064e-06	0.832722	0.00584055	0.91716
cg16617954_TC21	MRPL48	0.133938	-0.00299376	3.60956e-06	0.779482	0.0065683	0.912673
cg23116940_TC21	OGFOD3	-0.159598	0.0198748	3.61498e-06	0.112904	0.0065683	0.701294
cg22504542_BC21	FBXL20	0.127696	0.00887482	3.82213e-06	0.369038	0.0065683	0.838483
cg16415459_BC21	INCENP	0.0931187	0.0188278	4.28278e-06	0.0119715	0.0065683	0.438994
cg00019945_TC11	TNFRSF4	-0.220659	0.000690064	4.30169e-06	0.951791	0.0065683	0.926238
cg25377200_BC21	CEBPB	-0.137001	-0.00609757	4.46223e-06	0.570802	0.0065683	0.879285
cg03980409_TC21	MARS2	0.109714	-0.00280798	4.46399e-06	0.749556	0.0065683	0.909118
cg09303994_BC21	HIST1H3F	0.16231	0.00187257	4.95998e-06	0.908248	0.0069808	0.923518
cg11830032_BC21	TAS2R41	0.101965	0.0118276	5.68707e-06	0.155266	0.00767062	0.734533
cg19659491_TC21	MAP3K9	-0.083056	-0.00637896	6.24984e-06	0.353243	0.00783662	0.832779
cg01405709_BC21	TNFAIP8L2	-0.247451	-0.00308311	6.29433e-06	0.883227	0.00783662	0.921107
cg14781894_TC21	EBLN1	-0.247835	0.0312984	6.83689e-06	0.124927	0.00819686	0.71296
cg18739421_TC21	DLEU7	0.0816158	0.00381896	7.12771e-06	0.561741	0.00820948	0.877939
cg22673271_TC21	ACSF2	-0.111336	-0.00665115	7.4328e-06	0.450615	0.00820948	0.859067
cg18694752_TC21	LOC101928826	0.156715	-0.023518	7.60824e-06	0.0666893	0.00820948	0.628763
cg15449588_TC21	LOXL4	-0.112452	0.00638237	7.99871e-06	0.485002	0.00835239	0.865493
cg18248502_TC21	VPS37B	0.246661	0.00934627	8.72479e-06	0.645073	0.00864277	0.893095
cg08514607_BC21	CDC42SE2	0.11362	0.0027362	8.81078e-06	0.753197	0.00864277	0.909334
cg04431898_TC21	DTYMK	0.0858504	-0.00791035	9.4228e-06	0.264715	0.00879755	0.800793
cg06005064_TC21	HES1	-0.148022	0.000270313	9.67026e-06	0.975452	0.00879755	0.927658
cg00019947_BC21	TNFRSF4	-0.152365	-0.0133161	9.78389e-06	0.299935	0.00879755	0.813669
cg06041708_BC21	ZDHHC19	0.336894	0.000157184	1.08993e-05	0.999757	0.00953566	0.93002
cg09332877_TC21	SCAND3	0.0962418	-0.00428645	1.18823e-05	0.590908	0.00994841	0.883411
cg09302530_BC21	HIST1H3F	0.496598	-0.0180409	1.19858e-05	0.677449	0.00994841	0.898454
cg24617268_TC21	DMWD	0.277226	0.0492662	1.25984e-05	0.0363612	0.0101926	0.570412
cg09353591_BC21	PPP1R10	-0.220408	-0.00759613	1.29097e-05	0.676138	0.0101926	0.898247
cg09324828_TC21	HIST1H2AH	0.108681	-0.0091284	1.36158e-05	0.320481	0.0103815	0.821078
cg14737818_TC21	ST8SIA6	-0.0999585	-0.0151722	1.37904e-05	0.0715123	0.0103815	0.641502
cg09320060_BC21	HIST1H2AH	0.0929593	-0.00343602	1.41256e-05	0.668452	0.0103922	0.89705
cg07032012_TC21	SPATA5	0.12119	-0.00335971	1.45425e-05	0.742451	0.0104611	0.908082
cg22598909_BC21	USP32	0.0803451	0.00571378	1.52778e-05	0.400616	0.0107512	0.846412
cg14606830_TC21	IL2RA	-0.101777	0.0114296	1.57828e-05	0.176835	0.0108702	0.753238
cg18094641_TC21	SH2B3	0.265408	-0.000564705	1.65465e-05	0.984983	0.0111588	0.928911
cg15283586_BC21	ZMIZ1	-0.131674	-0.00808983	1.71468e-05	0.466664	0.0113276	0.861919
cg21946569_BC21	PIEZO1	0.299104	-0.0279064	1.75635e-05	0.2804	0.0113709	0.806291
cg13230883_TC21	SLC45A4	0.350942	0.0105305	2.01175e-05	0.738729	0.0126794	0.907527
cg25333097_TC21	ZMYND8	-0.275173	0.015652	2.0368e-05	0.504788	0.0126794	0.867622
cg05418637_TC21	IQCB1	0.244957	0.0248816	2.75193e-05	0.246537	0.0163503	0.791907
cg22758975_BC21	USP32	0.0950905	0.0215935	2.77314e-05	0.00992889	0.0163503	0.412056
cg22084244_TC21	ARRB2	0.0912995	0.000220213	2.80576e-05	0.979031	0.0163503	0.928029
cg08546682_TC21	CDKL3	-0.195417	-0.00374644	2.83306e-05	0.81113	0.0163503	0.91611
cg18254419_BC21	MPHOSPH9	-0.183467	0.0126335	2.87904e-05	0.434843	0.0163503	0.854253
cg00686990_TC21	NBPF15	-0.101332	0.0125813	2.94127e-05	0.16089	0.0164157	0.739634
cg18094639_TC21	SH2B3	0.264517	-0.00148674	3.16263e-05	0.927662	0.0170778	0.924439
cg22521600_BC21	RARA	0.216689	0.0346262	3.16542e-05	0.0669347	0.0170778	0.628763
cg23081967_TC21	SLC38A10	-0.165432	-0.030427	3.23508e-05	0.0380888	0.0171532	0.573173
cg18102824_TC21	TMEM116	0.112362	0.0172359	3.32273e-05	0.0855527	0.0171532	0.665991
cg24645391_BC21	MIR3190	0.0837366	-0.00811094	3.33836e-05	0.274496	0.0171532	0.80468
cg12173218_TC21	RP1L1	-0.0972163	-0.0075692	3.40244e-05	0.392857	0.0172093	0.844717
cg22997148_BC21	SEPT9	0.126133	0.0163628	3.63132e-05	0.143343	0.0180844	0.727169
cg20470051_BC21	RORA	-0.156847	0.0129214	3.76169e-05	0.359337	0.0184498	0.834801
cg20554709_BC21	FEM1B	-0.217302	-0.0182913	3.89699e-05	0.338478	0.0188281	0.826285
cg03980407_TC21	MARS2	0.104256	0.000907564	4.1034e-05	0.912722	0.0195338	0.923776
cg17241638_BC21	PTPN6	-0.116336	0.0128293	4.43511e-05	0.211008	0.0205283	0.772948
cg04104364_BO21	IKZF2	-0.289063	0.030525	4.43913e-05	0.247399	0.0205283	0.791915
cg16964320_BC11	DDX6	0.319657	-0.0244634	4.86403e-05	0.381641	0.0221764	0.842838
cg24611616_BC21	OPA3	0.270145	-0.0106472	4.98726e-05	0.657257	0.0224224	0.894618
cg25754164_BC21	MAP3K7CL	0.102419	-0.00306819	5.48993e-05	0.756165	0.0243442	0.909545
cg23492069_BC21	SETBP1	-0.097833	-0.0019985	5.78829e-05	0.83744	0.0253204	0.917869
cg16192517_TC21	ABTB2	-0.0845483	0.0135769	5.91339e-05	0.0804775	0.0255228	0.655878
cg03183267_BC21	SEMA4C	0.212609	0.0178575	6.72449e-05	0.348484	0.0286417	0.830083
cg17263589_TC21	RIMKLB	0.223229	0.0179902	7.21522e-05	0.38074	0.0303327	0.842838
cg11489426_TC21	SPDYE2B	-0.28037	-0.0295876	7.427e-05	0.2535	0.0308228	0.794692
cg12293328_BC21	PPP3CC	0.140522	0.0171828	7.57046e-05	0.180295	0.0310204	0.75621
cg00019946_TC21	TNFRSF4	-0.168289	-0.0344773	7.81034e-05	0.0276351	0.0316033	0.537407
cg22521612_BC21	RARA	0.124007	-0.00639046	7.97503e-05	0.596644	0.0317831	0.883961
cg09301980_BC21	HIST1H3F	0.205503	0.00559534	8.05113e-05	0.769769	0.0317831	0.91149
cg06463208_TC21	TLR10	0.12141	0.00309109	8.20986e-05	0.770353	0.0318511	0.91149
cg22997144_TC21	SEPT9	0.198554	0.0486336	8.33544e-05	0.00856579	0.0318511	0.400287
cg23987457_TC21	ARRDC5	-0.134873	-0.00789026	8.56205e-05	0.539581	0.0318511	0.874139
cg15638705_BC21	TFAP2B	0.265924	0.0384862	8.64818e-05	0.12048	0.0318511	0.708589
cg17070426_BC21	ETS1	0.199934	0.0644066	8.67142e-05	0.000673327	0.0318511	0.165807
cg02313076_TC21	TPO	0.0710338	0.00564377	8.78547e-05	0.384612	0.0318511	0.842979
cg23865736_BC21	SBNO2	0.192597	-0.0150881	8.81494e-05	0.404547	0.0318511	0.847657
cg24671764_BC21	LMTK3	-0.129692	0.0148811	8.93781e-05	0.226236	0.0318511	0.781435
cg23614277_TC21	MALT1	0.0830996	0.0021797	8.95391e-05	0.781475	0.0318511	0.912866
cg22526567_BC21	USP32	0.116207	-0.00765836	9.27024e-05	0.49557	0.0323149	0.86648
cg12347787_TC21	SCARA3	0.241979	0.0115072	9.28396e-05	0.626137	0.0323149	0.889352
cg04273908_BC21	LOC100506248	0.280338	-0.00640507	9.57227e-05	0.800146	0.0327693	0.915292
cg00845430_TC21	NBPF15	-0.255821	-0.0456316	9.61698e-05	0.0607402	0.0327693	0.618342
cg15525193_TC21	ITPRIP	0.297862	-0.0172543	9.97837e-05	0.52644	0.033283	0.870662
cg10560720_TC21	MIR6836	-0.264232	0.0109824	0.000100358	0.655303	0.033283	0.894455
cg22377624_BC21	FLOT2	0.0885412	-0.00886881	0.000101729	0.280567	0.033283	0.806294
cg24692144_BC21	CD37	-0.283519	0.00748187	0.00010179	0.769452	0.033283	0.91149
cg22521289_TC21	RARA	0.173479	-0.0441032	0.000104494	0.00680301	0.0338255	0.374366
cg00709281_BC21	NBPF15	0.288937	-0.00100948	0.000107213	0.979736	0.0340817	0.928029
cg25554728_TC21	TCFL5	0.166335	0.00432471	0.000107391	0.780113	0.0340817	0.912734
cg05260919_TC21	CRYBG3	0.0829826	-0.00255123	0.00011273	0.749216	0.0346261	0.909037
cg19473687_BC21	KLHDC2	0.149156	-0.0149423	0.000113777	0.291485	0.0346261	0.810575
cg23492067_TC21	SETBP1	-0.113692	0.00885068	0.000113922	0.399784	0.0346261	0.846412
cg23965139_TC21	MAP2K2	-0.120968	-0.00515424	0.000114129	0.662803	0.0346261	0.895298
cg12373947_BC21	LEPROTL1	-0.133046	0.0133703	0.000114727	0.289984	0.0346261	0.80962
cg16962779_BC21	TREH	-0.168604	-0.00904011	0.000115525	0.564024	0.0346261	0.878432
cg06139104_TC21	ADD1	0.0943549	0.0166203	0.000117719	0.0637985	0.0349602	0.62295
cg18229767_TC21	ALDH3B1	0.231249	0.0169868	0.000120402	0.432745	0.0354318	0.853994
cg18114394_BC21	DTX1	0.166704	-0.00942796	0.00012217	0.544292	0.0356281	0.875036
cg02828204_TC21	LOC101927144	-0.182878	0.0275631	0.00012463	0.117134	0.036021	0.705065
cg18102956_BC11	ERP29	0.2868	-0.00486707	0.000133297	0.838225	0.0378873	0.917875
cg02772765_BC21	SOCS5	-0.257522	-0.0222796	0.000134262	0.366249	0.0378873	0.837901
cg00397909_BC21	NBPF15	-0.136712	0.00362168	0.000134598	0.782428	0.0378873	0.913037
cg08894268_BC21	DUSP1	-0.0845809	0.0123452	0.000137522	0.129783	0.0383765	0.716528
cg22521586_BC11	RARA	0.362096	0.0152206	0.000138732	0.665793	0.0383834	0.896143
cg15164123_BC21	FAM25G	0.0666444	0.00957718	0.000145744	0.135177	0.0399817	0.721312
cg15876375_TC21	RNH1	0.0708716	0.000491568	0.000147554	0.949934	0.0400472	0.926238
cg18255259_TC21	CDK2AP1	-0.131706	-0.0150629	0.00014938	0.227632	0.0400472	0.782477
cg24364095_BC21	PLEKHF1	-0.135697	-0.00849814	0.000149694	0.519842	0.0400472	0.869315
cg22521607_TC21	RARA	0.150603	0.0135338	0.000158841	0.36006	0.0410716	0.834985
cg12131006_TC21	DEFA6	0.0811396	0.0047886	0.000161321	0.55183	0.0410716	0.876355
cg26316599_TC21	ATP6V0E1	-0.186206	0.0156053	0.00016138	0.381624	0.0410716	0.842838
cg01417603_TC21	S100A11	-0.152846	-0.0148714	0.000163634	0.30743	0.0410716	0.814503
cg08150077_BC21	IQGAP2	0.0850452	-0.00109329	0.000164197	0.897568	0.0410716	0.923048
cg22515799_TC21	MIR6884	0.220982	-0.00582745	0.000164358	0.779613	0.0410716	0.912712
cg18227981_BC21	RHOF	-0.115801	-0.027263	0.000165556	0.0159947	0.0410716	0.477597
cg14283705_TC21	ST6GALNAC4	-0.182442	-0.0216478	0.000167284	0.229923	0.0410716	0.7833
cg06230396_BC21	SH3TC1	-0.134702	-0.0277122	0.00016742	0.0320355	0.0410716	0.554509
cg24560130_TC21	POU2F2	0.15658	0.0282476	0.000169114	0.0610953	0.0410716	0.618725
cg06205826_TC21	TBC1D14	0.179006	0.00860016	0.00016996	0.623381	0.0410716	0.88888
cg18248501_TC21	VPS37B	0.17498	0.0233205	0.000170517	0.172543	0.0410716	0.749472
cg14547613_TC21	ADARB2	-0.153363	-0.0174849	0.000172152	0.243378	0.0410716	0.789744
cg08518403_TC21	FNIP1	0.171227	0.0178071	0.00017354	0.282353	0.0410716	0.806294
cg09326445_TC21	HIST1H2AH	0.0712403	0.00866269	0.000175155	0.211308	0.0410716	0.772991
cg12614377_BC21	SDCBP	-0.232791	-0.0476963	0.000176082	0.0367672	0.0410716	0.572627
cg09368473_TC21	MSH5	0.0682225	0.00870919	0.000176635	0.185315	0.0410716	0.760644
cg26833120_TC11	NBPF15	0.535814	0.00146406	0.000177088	0.992975	0.0410716	0.929755
cg18255291_TC11	CDK2AP1	0.756594	-0.102172	0.000179185	0.163898	0.0410716	0.741582
cg14612635_BC21	PRKCQ	-0.198307	0.0343714	0.000179443	0.0790371	0.0410716	0.652907
cg16953941_TC21	IL10RA	0.13275	0.0152614	0.000180168	0.244848	0.0410716	0.790553
cg19058985_TC21	UBAC2	0.188573	0.0201456	0.000182434	0.271618	0.0411354	0.803476
cg13809449_BC21	TLE4	0.310406	0.0601464	0.00018418	0.0484459	0.0411354	0.593134
cg22600981_BC21	USP32	0.351498	0.0594516	0.000185028	0.085956	0.0411354	0.666202
cg22034761_TC21	HIC1	-0.14747	-0.0202328	0.000186514	0.163184	0.0411354	0.741582
cg26480234_BC21	GRAMD4	-0.104004	0.0062758	0.000186801	0.539896	0.0411354	0.874139
cg20199880_BC21	IRF1	0.336454	-0.00137747	0.000190294	0.957074	0.0413684	0.926238
cg06223497_BC21	AFAP1	0.089117	0.00906827	0.000190416	0.303679	0.0413684	0.813748
cg22526570_BC21	USP32	0.182167	0.0207591	0.000196201	0.244509	0.0423412	0.790553
cg09389764_BC11	BAK1	0.222327	-0.0100321	0.000198571	0.635631	0.0424657	0.891702
cg03242383_BC21	IL1RL1	-0.385777	-0.0409214	0.000199689	0.285882	0.0424657	0.807091
cg16009483_TC21	SBF2	0.321512	-0.0554998	0.000200714	0.0824417	0.0424657	0.659574
cg18246377_TC21	CCDC62	-0.13535	-0.033453	0.000204021	0.0134608	0.0428851	0.450023
cg22145506_TC21	USP32	0.0950248	0.0105757	0.000205393	0.270221	0.0428949	0.803476
cg09355301_BC21	TUBB	0.293234	0.00213634	0.000213969	0.917923	0.0443996	0.923973
cg20000980_BC21	TRAF3	0.290891	-0.016416	0.000216334	0.591741	0.0446044	0.883494
cg09578833_BC21	PAQR8	-0.114975	-0.0049835	0.00022136	0.674352	0.0453517	0.897879
cg01428526_TC21	S100A4	-0.0733825	-0.000514439	0.000237228	0.927595	0.0479626	0.924439
cg22510620_BC21	PGAP3	0.32682	0.0581064	0.000237374	0.0746565	0.0479626	0.646218
cg09366756_TC21	PRRC2A	-0.2014	0.0106878	0.000238548	0.598139	0.0479626	0.883961
cg22631916_BC21	TBX21	0.406083	0.0675927	0.000248296	0.0900637	0.0493383	0.67437
cg19907067_TC21	101929186	0.153514	0.00798606	0.000248439	0.621793	0.0493383	0.888628
cg00191249_BC21	SPSB1	0.208948	-0.00395892	0.000251654	0.854137	0.0496721	0.918119

### Sheet: Ciliated_Age6
CpG	Gene	beta_Age2	beta_Age6	pvalue_Age2	pvalue_Age6	qvalue_Age2	qvalue_Age6
cg23860044_BC21	WDR18	0.0371005	0.176151	0.710914	6.73589e-07	0.828023	0.0122172
cg20307505_BC21	GANC	-0.0358404	0.12074	0.580766	1.13963e-06	0.805166	0.0122172
cg23860036_BC21	WDR18	-0.0244458	0.160452	0.77151	1.39503e-06	0.839107	0.0122172
cg20307504_TC21	GANC	0.0528266	0.130121	0.475566	1.41023e-06	0.778095	0.0122172
cg25419938_TC21	ZNF217	0.0331252	0.113365	0.619382	1.78654e-06	0.810952	0.0123818
cg16770671_TC21	PANX1	0.0472509	-0.0989364	0.387435	2.2187e-06	0.754775	0.0128141
cg20307502_TC21	GANC	-0.0039097	0.105727	0.922129	8.59591e-06	0.860231	0.040087
cg11141239_BC21	SPDYE2B	0.014472	0.0507274	0.657743	9.40218e-06	0.818407	0.040087
cg24865110_TC21	USP32	-0.0679725	-0.117613	0.342705	1.06279e-05	0.736811	0.040087
cg25489514_TC21	ZNF831	0.0766672	0.0639963	0.052424	1.15681e-05	0.457643	0.040087
