## Supplementary material for "Impact of early-life respiratory syncytial virus infection on cell type-specific airway DNA methylation": ALI replication results

### Sheet: ALI_Results
RSV1: RSV strain 01-2/20
RSV2: RSV strain 3/12
CpG	beta_Age2	beta_RSV1	pvalue_RSV1	beta_RSV2	pvalue_RSV2
cg00551456_TC21	-1.62255	0.0551748	0.788397	-0.0526908	0.797461
cg01610102_BC21	1.67443	0.151117	0.234694	0.0200398	0.872801
cg01859825_BC21	-0.634268	0.119035	0.398587	0.136461	0.333929
cg04725149_TC11	2.05422	0.295895	0.0653614	0.0696544	0.652757
cg05445641_TC21	-0.754215	-0.00608839	0.963902	-0.160632	0.239432
cg19058804_BC21	-1.56568	-0.0854118	0.584016	-0.207766	0.189558
cg25785075_BC21	-0.616568	-0.0995665	0.589033	-0.0608002	0.740739
